# Zoonotic tuberculosis in India: looking beyond *Mycobacterium bovis*

**DOI:** 10.1101/847715

**Authors:** Shannon C Duffy, Sreenidhi Srinivasan, Megan A Schilling, Tod Stuber, Sarah N Danchuk, Joy S Michael, Manigandan Venkatesan, Nitish Bansal, Sushila Maan, Naresh Jindal, Deepika Chaudhary, Premanshu Dandapat, Robab Katani, Shubhada Chothe, Maroudam Veerasami, Suelee Robbe-Austerman, Nicholas Juleff, Vivek Kapur, Marcel A Behr

## Abstract

**Background:** Zoonotic tuberculosis (zTB) is the transmission of *Mycobacterium tuberculosis* complex (MTBC) subspecies from animals to humans. zTB is generally quantified by determining the proportion of human isolates that are *Mycobacterium bovis*. Although India has the world’s largest number of human TB cases and the largest cattle population, where bovine TB is endemic, the burden of zTB is unknown.

**Methods:** To obtain estimates of zTB in India, a PCR-based approach was applied to sub-speciate positive MGIT® cultures from 940 patients (548 pulmonary, 392 extrapulmonary disease) at a large referral hospital in India. Twenty-five isolates of interest were subject to whole genome sequencing (WGS) and compared with 715 publicly available MTBC sequences from South Asia.

**Findings:** A conclusive identification was obtained for 939 samples; wildtype *M. bovis* was not identified (95% CI: 0 – 0.4%). There were 912 *M. tuberculosis sensu stricto* (97.0%, 95% CI: 95.7 – 98.0), 7 *M. orygis* (95% CI: 0.3 – 1.5%); 5 *M. bovis* BCG, and 15 non-tuberculous mycobacteria. WGS analysis of 715 MTBC sequences again identified no *M. bovis* (95% CI: 0 – 0.4%). Human and cattle MTBC isolates were interspersed within the *M. orgyis* and *M. tuberculosis sensu stricto* lineages.

**Interpretation:** *M. bovis* prevalence in humans is an inadequate proxy of zTB in India. The recovery of *M. orygis* from humans, together with the finding of *M. tuberculosis* in cattle, underscores the need for One Health investigations to assess the burden of zTB in countries with endemic bovine TB.

**Funding:** Bill & Melinda Gates Foundation, Canadian Institutes for Health Research
