## Supplementary Table 10 for "Zoonotic tuberculosis in India: looking beyond *Mycobacterium bovis*"

### Sheet: Meta data
Isolate No.	Category	Identification	Age	Sex	Sample	State/Territory in India or Country	Clincial condition	Comments
E1	Extrapulmonary	M. tb	70	M	Urine	Tamil Nadu
E10	Extrapulmonary	M. tb	43	F	Cerebrospinal fluid	Tamil Nadu
E100	Extrapulmonary	M. tb	28	F	Tissue	Tamil Nadu
E101	Extrapulmonary	M. tb	55	F	Lymph node	West Bengal
E102	Extrapulmonary	M. tb	18	M	Tissue	West Bengal
E103	Extrapulmonary	M. tb	3	F	Lymph node	West Bengal
E104	Extrapulmonary	M. tb	26	M	Tissue	Bihar
E105	Extrapulmonary	M. tb	35	M	Pus	West Bengal
E106	Extrapulmonary	M. tb	50	F	Tissue	West Bengal
E107	Extrapulmonary	M. tb	38	M	Pus	Bihar
E108	Extrapulmonary	M. tb	39	F	Lymph node	Meghalaya
E109	Extrapulmonary	M. tb	55	M	Pus	Meghalaya
E11	Extrapulmonary	M. tb	67	M	Tissue	Tamil Nadu
E110	Extrapulmonary	BCG	3	M	Lymph node	Andhra Pradesh	MDR TB	Xpert & Culture MTB positive
E111	Extrapulmonary	M. tb	54	M	Lymph node	West Bengal
E112	Extrapulmonary	M. tb	43	F	Tissue	Andhra Pradesh
E113	Extrapulmonary	M. tb	30	F	Tissue	West Bengal
E114	Pulmonary	M. tb	17	M	Pleural fluid	Jharkhand
E115	Extrapulmonary	M. tb	38	F	Lymph node	Bangladesh
E116	Extrapulmonary	M. tb	20	M	Pus	Tamil Nadu
E117	Extrapulmonary	M. tb	11	F	Lymph node	Bangladesh
E118	Extrapulmonary	M. tb	33	F	Lymph node	Bangladesh
E119	Extrapulmonary	M. tb	51	M	Lymph node	West Bengal
E12	Extrapulmonary	M. tb	30	F	Peritoneal biopsy	Tamil Nadu
E120	Extrapulmonary	M. orygis	17	F	Lymph node	West Bengal	Disseminated TB- Lymph nodes +Lungs + Spleen
E121	Extrapulmonary	M. tb	33	M	Lymph node	West Bengal	TB Lymphadenitis
E122	Extrapulmonary	M. tb	33	F	Lymph node	Bangladesh
E123	Extrapulmonary	M. tb	27	F	Cerebrospinal fluid	Kerala
E124	Pulmonary	M. tb	44	M	Pleural fluid	Nagaland
E125	Extrapulmonary	M. tb	23	F	Tissue	Tamil Nadu
E126	Extrapulmonary	M. tb	61	M	Cerebrospinal fluid	Andhra Pradesh
E127	Extrapulmonary	M. tb	55	M	Cerebrospinal fluid	Karnataka
E128	Extrapulmonary	M. tb	9	M	Lymph node	West Bengal
E129	Extrapulmonary	M. tb	23	M	Pus	West Bengal
E13	Pulmonary	M. tb	19	M	Pleural fluid	Tamil Nadu
E130	Extrapulmonary	M. tb	33	M	Pus	Jharkhand
E131	Extrapulmonary	M. tb	50	F	Lymph node	West Bengal
E132	Extrapulmonary	M. tb	31	F	Pus	Jharkhand
E133	Extrapulmonary	NTM	29	M	Bone	West Bengal	Osteomyelitis Knee prob NTM
E134	Extrapulmonary	M. tb	40	F	Lymph node	West Bengal
E135	Pulmonary	M. tb	50	M	Pleural fluid	Jharkhand
E136	Extrapulmonary	M. tb	9	F	Tissue	Maharashtra
E137	Extrapulmonary	M. tb	46	M	Urine	Andhra Pradesh
E138	Pulmonary	M. tb	48	M	Brochoalveolar lavage	Tamil Nadu
E139	Extrapulmonary	M. tb	32	M	Cerebrospinal fluid	Tamil Nadu
E14	Pulmonary	M. tb	53	M	Pleural biopsy	Tamil Nadu
E140	Extrapulmonary	M. tb	53	F	Lymph node	Jharkhand
E141	Extrapulmonary	M. tb	58	M	Fluid	Bangladesh
E142	Extrapulmonary	M. tb	27	F	Pus	Jharkhand
E143	Extrapulmonary	M. tb	44	M	Tissue	West Bengal
E144	Extrapulmonary	M. tb	23	M	Lymph node	Jharkhand
E145	Extrapulmonary	M. tb	49	M	Tissue	Jharkhand
E146	Extrapulmonary	M. tb	27	M	Pus	Bihar
E147	Extrapulmonary	M. tb	38	F	Ascitic fluid	Bangladesh
E148	Extrapulmonary	M. tb	58	M	Bone	Bihar
E149	Extrapulmonary	M. tb	12	M	Pus	Jharkhand
E15	Extrapulmonary	M. tb	68	M	Pus	Jharkhand
E150	Extrapulmonary	M. tb	39	M	Lymph node	West Bengal	Disseminated TB
E151	Extrapulmonary	M. tb	70	M	Pus	Tamil Nadu
E152	Extrapulmonary	M. tb	20	F	Lymph node	Jharkhand
E153	Extrapulmonary	NTM	56	M	Bone marrow	Tripura	MTB in BM ? Clinically significant
E154	Extrapulmonary	M. tb	33	M	Lymph node	Jharkhand
E155	Extrapulmonary	M. tb	28	F	Ascitic fluid	Tamil Nadu
E156	Extrapulmonary	M. tb	19	F	Lymph node	Tamil Nadu
E157	Extrapulmonary	M. orygis	21	F	Urine	Jharkhand
E158	Pulmonary	M. tb	45	M	Pleural tissue	West Bengal
E159	Pulmonary	M. tb	45	M	Pleural fluid	West Bengal
E16	Extrapulmonary	M. tb	53	M	Peritoneal fluid	Tamil Nadu
E160	Extrapulmonary	M. tb	48	M	Lymph node	West Bengal
E161	Extrapulmonary	M. tb	36	M	Biopsy	West Bengal
E162	Extrapulmonary	M. tb	38	F	Urine	Tamil Nadu
E163	Pulmonary	M. tb	24	F	Pleural	Tamil Nadu
E164	Extrapulmonary	M. tb	38	F	Lymph node	Tamil Nadu
E165	Extrapulmonary	M. tb	21	M	Pus	Jharkhand
E166	Extrapulmonary	M. tb	24	M	Pus	West Bengal
E167	Extrapulmonary	M. tb	14	F	Pus	Tamil Nadu
E168	Extrapulmonary	M. tb	20	F	Lymph node	Tamil Nadu
E169	Extrapulmonary	M. tb	23	F	Cerebrospinal fluid	Tamil Nadu
E17	Extrapulmonary	M. tb	66	M	Colon	Jharkhand	Chronic granulomatous colitis	Xpert neg & Culture +ve
E170	Extrapulmonary	M. tb	58	M	Pus	Bihar
E171	Extrapulmonary	M. tb	51	M	Lymph node	West Bengal
E172	Extrapulmonary	M. tb	23	F	Cerebrospinal fluid	Tamil Nadu
E173	Extrapulmonary	M. tb	45	M	Lymph node	West Bengal
E174	Extrapulmonary	M. tb	23	F	Tissue	Kerala
E175	Extrapulmonary	M. tb	47	F	Biopsy	Jharkhand
E176	Extrapulmonary	M. tb	39	M	Tissue	Tamil Nadu
E177	Extrapulmonary	M. tb	23	F	Tissue	Tamil Nadu
E178	Extrapulmonary	M. tb	47	M	Tissue	Bangladesh
E179	Extrapulmonary	M. tb	54	M	Pus	Jharkhand
E18	Extrapulmonary	M. tb	45	M	Lymph node	Bangladesh
E180	Extrapulmonary	M. tb	57	M	Pus	Jharkhand
E181	Extrapulmonary	M. tb	21	F	Cerebrospinal fluid	Jharkhand
E182	Extrapulmonary	M. tb	56	M	Lymph node	Jharkhand
E183	Extrapulmonary	M. tb	28	M	Lymph node	Bangladesh
E184	Extrapulmonary	M. tb	30	F	Tissue	Kerala
E185	Extrapulmonary	M. tb	47	M	Lymph node	West Bengal
E186	Extrapulmonary	M. tb	16	F	Abdominal	Tamil Nadu
E187	Extrapulmonary	M. tb	30	F	Tissue	Bangladesh
E188	Extrapulmonary	M. tb	40	M	Lymph node	Andhra Pradesh
E189	Extrapulmonary	M. tb	34	M	Cerebrospinal fluid	West Bengal
E19	Extrapulmonary	M. tb	24	F	Ascitic fluid	Andhra Pradesh
E190	Extrapulmonary	M. tb	36	M	Fluid	Tamil Nadu
E191	Extrapulmonary	M. tb	31	F	Pus	Andhra Pradesh
E192	Extrapulmonary	M. tb	30	F	Lymph node	Tamil Nadu
E193	Extrapulmonary	NTM	37	M	Tissue	Tamil Nadu
E194	Extrapulmonary	M. tb	57	M	Tissue	Tripura
E195	Extrapulmonary	M. tb	49	M	Lymph node	Odisha
E196	Extrapulmonary	M. tb	21	M	Tissue	Bangladesh
E197	Pulmonary	M. tb	33	M	Pleural fluid	Tamil Nadu
E198	Extrapulmonary	M. tb	38	F	Lymph node	Tamil Nadu
E199	Extrapulmonary	M. tb	51	M	Cerebrospinal fluid	Tamil Nadu
E2	Extrapulmonary	M. tb	48	F	Spine	Jharkhand
E20	Pulmonary	M. tb	42	M	Endotracheal aspirate	Tamil Nadu
E200	Extrapulmonary	M. tb	26	M	Tissue	Bihar
E201	Extrapulmonary	M. tb	45	F	Pus	Jharkhand
E202	Extrapulmonary	M. tb	55	M	Cerebrospinal fluid	Andhra Pradesh
E203	Extrapulmonary	M. tb	12	M	Pus	Jharkhand
E204	Extrapulmonary	M. tb	12	M	Pus	West Bengal
E205	Extrapulmonary	M. tb	11	F	Tissue	Bangladesh
E206	Extrapulmonary	M. tb	54	F	Lymph node	Tamil Nadu
E207	Extrapulmonary	M. tb	18	M	Lymph node	West Bengal
E208	Extrapulmonary	M. tb	22	F	Lymph node	Bangladesh
E209	Extrapulmonary	M. tb	33	M	Lymph node	Tamil Nadu
E21	Extrapulmonary	M. tb	39	M	Lymph node	West Bengal
E210	Extrapulmonary	M. tb	24	M	Tissue	West Bengal
E211	Extrapulmonary	M. tb	28	M	Anal fistula	West Bengal
E212	Extrapulmonary	M. tb	77	M	Lymph node	West Bengal
E213	Extrapulmonary	M. tb	16	F	Tissue	Tamil Nadu
E214	Extrapulmonary	M. tb	1	M	Bone	Tamil Nadu
E215	Extrapulmonary	M. tb	59	M	Lymph node	Bangladesh
E216	Extrapulmonary	M. tb	25	M	Tissue	West Bengal
E217	Extrapulmonary	M. tb	74	M	Lymph node	Tamil Nadu
E218	Extrapulmonary	M. tb	49	F	Spine	Assam
E219	Extrapulmonary	M. tb	26	M	Tissue	West Bengal
E22	Extrapulmonary	NTM	27	M	Anterior abdominal wall	West Bengal	NTM- ant abdominal wall abscess
E220	Extrapulmonary	M. tb	51	M	Pus	Tamil Nadu
E221	Extrapulmonary	M. tb	45	M	Urine	Bihar
E222	Extrapulmonary	M. tb	31	M	Pus	West Bengal
E223	Extrapulmonary	M. tb	20	F	Pus	West Bengal
E224	Extrapulmonary	M. tb	56	M	Tissue	Bangladesh
E225	Extrapulmonary	M. tb	50	M	Ascitic fluid	Karnataka
E226	Extrapulmonary	M. tb	34	F	Lymph node	Tamil Nadu
E227	Extrapulmonary	M. tb	34	M	Pus	Andhra Pradesh
E228	Extrapulmonary	M. tb	48	F	Bone	West Bengal
E229	Extrapulmonary	M. tb	14	F	Lymph node	Tamil Nadu
E23	Extrapulmonary	M. tb	31	M	Pus hip	Tamil Nadu
E230	Extrapulmonary	M. tb	13	M	Lymph node	Meghalaya
E231	Extrapulmonary	M. tb	24	F	Pus	West Bengal
E232	Extrapulmonary	M. tb	3	F	Bone	Andhra Pradesh
E233	Extrapulmonary	M. tb	15	M	Lymph node	West Bengal
E234	Extrapulmonary	M. tb	26	M	Tissue	Bangladesh
E235	Extrapulmonary	M. tb	50	M	Bone	Tamil Nadu
E236	Extrapulmonary	M. tb	26	F	Tissue	Tamil Nadu
E237	Extrapulmonary	M. tb	50	F	Lymph node	Tamil Nadu
E238	Extrapulmonary	M. tb	23	M	Lymph node	West Bengal
E239	Extrapulmonary	M. tb	50	M	Bone	Tamil Nadu
E24	Extrapulmonary	M. tb	24	F	Cerebrospinal fluid	Andhra Pradesh	Diss TB- Pulm + Peritoneal + Meningeal	E19 & E24 same patient
E240	Extrapulmonary	M. tb	6	M	Pus	Tamil Nadu
E241	Extrapulmonary	M. tb	39	F	Biopsy	Jharkhand
E242	Pulmonary	M. tb	28	M	Pleural biopsy	West Bengal
E243	Extrapulmonary	M. tb	48	M	Biopsy	West Bengal
E244	Extrapulmonary	M. tb	46	F	Bone	Jharkhand
E245	Extrapulmonary	M. tb	18	F	Lymph node	Tamil Nadu
E246	Extrapulmonary	M. tb	26	F	Pus	Jharkhand
E247	Extrapulmonary	M. tb	49	F	Lymph node	Bihar
E248	Extrapulmonary	M. tb	72	M	Bone	Tamil Nadu
E249	Extrapulmonary	M. tb	34	F	Pus	Tamil Nadu		Xpert & Culture MTB Positive
E25	Extrapulmonary	M. tb	45	F	Spine	Bihar
E250	Extrapulmonary	M. tb	20	F	Lymph node	Jharkhand
E251	Extrapulmonary	M. tb	60	M	Lymph node	Nepal
E252	Extrapulmonary	M. tb	31	F	Pus	Bihar
E253	Extrapulmonary	M. tb	27	F	Pus	Tamil Nadu
E254	Extrapulmonary	M. tb	14	F	Pus	Tamil Nadu
E255	Extrapulmonary	M. tb	54	F	Pus	Tamil Nadu	Spine TB Paravertebral collection
E256	Extrapulmonary	M. tb	23	F	Lymph node	Tamil Nadu
E257	Extrapulmonary	M. tb	35	M	Tissue	Bangladesh
E258	Extrapulmonary	M. tb	32	M	Pus	Jharkhand
E259	Extrapulmonary	M. tb	15	M	Cerebrospinal fluid	Jharkhand
E26	Extrapulmonary	M. tb	21	F	Ascitic fluid	Tamil Nadu
E260	Extrapulmonary	M. tb	42	M	Cerebrospinal fluid	Jharkhand
E261	Extrapulmonary	M. tb	57	M	Fluid	Assam
E262	Extrapulmonary	M. tb	43	F	Lymph node	Tamil Nadu
E263	Extrapulmonary	M. tb	27	F	Tissue	Tamil Nadu
E264	Extrapulmonary	M. tb	35	F	Lymph node	West Bengal
E265	Extrapulmonary	M. tb	33	M	Bone	West Bengal
E266	Extrapulmonary	M. tb	50	F	Pus	Tamil Nadu
E267	Extrapulmonary	M. tb	34	M	Lymph node	West Bengal
E268	Extrapulmonary	M. tb	30	M	Spine	West Bengal
E269	Extrapulmonary	M. tb	61	F	Lymph node	West Bengal
E27	Extrapulmonary	M. tb	44	F	Pus	Tamil Nadu
E270	Extrapulmonary	M. tb	68	M	Biopsy	Odisha
E271	Extrapulmonary	M. tb	42	M	Anal fistula	Jharkhand
E272	Extrapulmonary	M. tb	16	F	Lymph node	Andhra Pradesh
E273	Extrapulmonary	M. tb	41	M	Lymph node	Tamil Nadu
E274	Extrapulmonary	M. tb	42	M	Lymph node	Tamil Nadu
E275	Extrapulmonary	M. tb	18	F	Lymph node	Andhra Pradesh
E276	Extrapulmonary	M. tb	36	F	Lymph node	West Bengal
E277	Extrapulmonary	M. tb	60	F	Lymph node	West Bengal
E278	Extrapulmonary	M. tb	39	F	Lymph node	Bangladesh
E279	Extrapulmonary	M. tb	26	M	Lymph node	Odisha
E28	Extrapulmonary	M. tb	35	F	Lymph node	Jharkhand
E280	Extrapulmonary	BCG	1	F	Lymph node	Tamil Nadu	BCG lympnadenitis	Xpert neg & Culture Positive (MPT 64+)
E281	Extrapulmonary	M. tb	25	F	Lymph node	Jharkhand
E282	Extrapulmonary	M. tb	32	M	Colon	Jharkhand
E283	Extrapulmonary	M. tb	32	F	Lymph node	Andhra Pradesh
E284	Extrapulmonary	M. tb	30	F	Lymph node	West Bengal
E285	Extrapulmonary	M. tb	59	F	Lymph node	Jharkhand
E286	Extrapulmonary	M. tb	35	M	Lymph node	Jharkhand
E287	Extrapulmonary	M. tb	35	F	Lymph node	Tamil Nadu
E288	Extrapulmonary	M. tb	37	F	Lymph node	Andhra Pradesh
E289	Extrapulmonary	M. tb	18	F	Lymph node	Andhra Pradesh
E29	Extrapulmonary	M. tb	42	M	Cerebrospinal fluid	Tamil Nadu
E290	Pulmonary	M. tb	77	M	Pleural fluid	West Bengal
E291	Extrapulmonary	M. tb	29	M	Colon	Bangladesh
E292	Extrapulmonary	M. tb	32	M	Pus	Jharkhand
E293	Extrapulmonary	M. tb	20	M	Tissue	West Bengal
E294	Extrapulmonary	M. tb	29	F	Colon	Andhra Pradesh
E295	Extrapulmonary	M. tb	34	M	Cerebrospinal fluid	Tamil Nadu
E296	Extrapulmonary	M. tb	35	M	Urine	West Bengal
E297	Extrapulmonary	M. tb	16	F	Synovium	Andhra Pradesh
E298	Extrapulmonary	M. tb	38	M	Lymph Node	Tamil Nadu
E299	Extrapulmonary	M. tb	45	F	Synovial tissue	Tamil Nadu
E3	Extrapulmonary	M. tb	59	M	Tissue	Tamil Nadu
E30	Extrapulmonary	M. tb	42	M	Pus	Tamil Nadu
E300	Extrapulmonary	M. tb	29	M	Lymph Node	West Bengal
E301	Extrapulmonary	M. tb	45	M	Lymph node	Tripura
E302	Extrapulmonary	M. tb	42	M	Spine	Tamil Nadu
E303	Extrapulmonary	M. tb	21	F	Cerebrospinal fluid	Tamil Nadu
E304	Extrapulmonary	M. tb	0	M	Lymph node	Tamil Nadu
E305	Extrapulmonary	M. tb	21	M	Lymph node	Tamil Nadu
E306	Pulmonary	M. tb	62	M	Lung biopsy	Andhra Pradesh
E307	Pulmonary	M. tb	22	F	Pleural tissue	Kerala
E308	Extrapulmonary	M. tb	25	M	Bone	Sikkim
E309	Extrapulmonary	M. tb	49	M	Spine	Bangladesh
E31	Extrapulmonary	M. tb	28	M	Lymph node	Tamil Nadu
E310	Extrapulmonary	M. tb	49	F	Spine	Bangladesh
E311	Extrapulmonary	M. tb	44	F	Bone marrow	Tamil Nadu
E312	Extrapulmonary	M. tb	21	F	Cerebrospinal fluid	Tamil Nadu
E313	Extrapulmonary	M. orygis	47	M	Bone	Jharkhand
E314	Extrapulmonary	M. tb	31	M	Lymph node	Tamil Nadu
E315	Extrapulmonary	M. tb	40	F	Lymph node	Bihar
E316	Pulmonary	M. tb	48	M	Pleural tissue	West Bengal
E317	Extrapulmonary	M. tb	40	F	Lymph node	Bihar
E318	Extrapulmonary	M. tb	40	F	Lymph node	Bihar
E319	Extrapulmonary	M. tb	47	F	Lymph node	West Bengal
E32	Extrapulmonary	M. tb	39	F	Pus	Andhra Pradesh
E320	Extrapulmonary	M. tb	41	F	Synovium	Bangladesh
E321	Extrapulmonary	M. tb	26	F	Lymph node	Bihar
E322	Extrapulmonary	M. tb	26	M	Cerebrospinal fluid	Andhra Pradesh
E323	Pulmonary	M. tb	30	M	Lung biopsy	Tamil Nadu
E324	Extrapulmonary	M. tb	55	M	Lymph node	Jharkhand
E325	Extrapulmonary	M. tb	13	F	Spine	Bangladesh
E326	Pulmonary	M. tb	65	F	Pleural tissue	Kerala
E327	Extrapulmonary	M. tb	29	M	Lymph node	Bihar
E328	Extrapulmonary	M. tb	56	F	Skin	Tamil Nadu
E329	Pulmonary	M. tb	21	F	Pleural tissue	Andhra Pradesh
E33	Extrapulmonary	M. tb	30	F	Lymph node	Jharkhand
E330	Extrapulmonary	M. tb	19	F	Colon	Bihar
E331	Extrapulmonary	M. tb	77	M	Lymph node	Andhra Pradesh
E332	Extrapulmonary	M. tb	46	M	Urine	West Bengal
E333	Pulmonary	M. tb	18	M	Pleural fluid	Andhra Pradesh
E334	Pulmonary	M. tb	32	M	Pleural tissue	Jharkhand
E335	Extrapulmonary	M. tb	40	M	Ascitic fluid	Andhra Pradesh
E336	Extrapulmonary	M. tb	48	M	Bone	Arunachal Pradesh
E337	Extrapulmonary	M. tb	39	M	Lymph node	West Bengal
E338	Extrapulmonary	M. tb	24	M	Parasternal pus	Jharkhand
E339	Extrapulmonary	M. tb	40	M	Bone	Andhra Pradesh
E34	Extrapulmonary	M. tb	49	M	Cerebrospinal fluid	Andhra Pradesh
E340	Extrapulmonary	M. tb	18	F	Lymph node	West Bengal
E341	Extrapulmonary	M. tb	25	F	Lymph node	West Bengal
E342	Extrapulmonary	M. tb	20	F	Lymph node	Andhra Pradesh
E343	Extrapulmonary	M. tb	25	F	Lymph node	Tamil Nadu
E344	Extrapulmonary	M. tb	32	M	Lymph node	Jharkhand
E345	Extrapulmonary	M. tb	25	F	Lymph node	West Bengal
E346	Extrapulmonary	M. tb	47	F	Lymph node	Bangladesh
E347	Extrapulmonary	M. tb	53	M	Urine	Jharkhand
E348	Extrapulmonary	M. tb	46	F	Pericardium	West Bengal
E349	Extrapulmonary	M. tb	21	M	Lymph node	Manipur
E35	Extrapulmonary	M. tb	23	F	Lymph node	Jharkhand
E350	Extrapulmonary	M. tb	24	M	Spine	Andhra Pradesh
E351	Extrapulmonary	M. tb	57	M	Parasternal pus	Jharkhand
E352	Extrapulmonary	M. tb	64	F	Lymph node	Andhra Pradesh
E353	Extrapulmonary	M. tb	68	F	Lymph node	Jharkhand
E354	Pulmonary	M. tb	21	F	Pleural tissue	Tamil Nadu
E355	Extrapulmonary	M. tb	48	M	Bone	Andhra Pradesh
E356	Extrapulmonary	M. tb	24	F	Lymph node	Bihar
E357	Extrapulmonary	M. tb	17	M	Lymph node	Jharkhand
E358	Pulmonary	M. tb	41	F	Pleural tissue	West Bengal
E359	Extrapulmonary	M. tb	44	M	Lymph node	Tamil Nadu
E36	Extrapulmonary	M. orygis	47	F	Lymph node	Bihar	Diss TB- Renal + Lymph Nodes
E360	Extrapulmonary	M. tb	27	M	Bone	West Bengal
E361	Extrapulmonary	M. tb	57	M	Lymph node	Kerala
E362	Extrapulmonary	M. tb	30	M	Lymph node	Tamil Nadu
E363	Pulmonary	M. tb	37	F	Pleural tissue	Bangladesh
E364	Extrapulmonary	M. tb	31	F	Lymph node	West Bengal
E365	Extrapulmonary	M. tb	8	M	Bone	Arunachal Pradesh
E366	Extrapulmonary	M. tb	25	F	Lymph node	Tamil Nadu
E367	Pulmonary	M. tb	1	M	Pleural tissue	Andhra Pradesh
E368	Extrapulmonary	M. tb	28	F	Lymph node	Jharkhand
E369	Extrapulmonary	M. tb	37	M	Lymph node	Andhra Pradesh
E37	Extrapulmonary	M. tb	28	F	Lymph node	Andhra Pradesh
E370	Extrapulmonary	M. tb	48	F	Bone	Jharkhand
E371	Extrapulmonary	M. tb	25	M	Spine	West Bengal
E372	Extrapulmonary	M. tb	13	F	Lymph node	Tamil Nadu
E373	Extrapulmonary	M. tb	55	M	Ascitic fluid	Karnataka
E374	Extrapulmonary	M. orygis	9	F	Psoas abscess	West Bengal
E375	Extrapulmonary	M. tb	5	M	Lymph node	West Bengal
E376	Extrapulmonary	M. tb	25	M	Lymph node	Bangladesh
E377	Extrapulmonary	M. tb	58	M	Bone	Tamil Nadu
E378	Pulmonary	M. tb	16	F	Lung biopsy	Andhra Pradesh
E379	Extrapulmonary	M. tb	19	M	Lymph node	Tamil Nadu
E38	Extrapulmonary	M. tb	21	M	Lymph node	Tamil Nadu
E380	Extrapulmonary	M. tb	27	F	Lymph node	West Bengal
E381	Extrapulmonary	M. tb	55	F	Spine	West Bengal
E382	Extrapulmonary	M. tb	28	M	Urine	Bangladesh
E383	Extrapulmonary	M. tb	40	M	Bone	West Bengal
E384	Extrapulmonary	M. tb	50	M	Lymph node	Tamil Nadu
E385	Extrapulmonary	M. tb	52	M	Cerebrospinal fluid	West Bengal
E386	Extrapulmonary	M. tb	5	M	Cerebrospinal fluid	Tamil Nadu
E387	Extrapulmonary	M. tb	51	M	Lymph node	West Bengal
E388	Extrapulmonary	M. tb	5	M	Lymph node	Jharkhand
E389	Extrapulmonary	M. tb	43	M	Spine	West Bengal
E39	Pulmonary	M. tb	51	M	Sputum	Tamil Nadu
E390	Extrapulmonary	M. tb	19	M	Lymph node	Jharkhand
E391	Extrapulmonary	M. tb	39	M	Brain abscess	Tamil Nadu
E392	Extrapulmonary	M. tb	29	M	Muscle abscess	Jharkhand
E393	Extrapulmonary	M. tb	19	M	Lymph node	Jharkhand
E394	Pulmonary	M. tb	29	M	Chest wall abscess	Jharkhand
E395	Extrapulmonary	M. tb	27	F	Lymph node	Tamil Nadu
E396	Extrapulmonary	BCG	0	F	Lymph node	Tamil Nadu
E397	Extrapulmonary	M. tb	58	M	Urine	Tamil Nadu
E398	Extrapulmonary	M. tb	45	M	Lymph node	Jharkhand
E399	Extrapulmonary	M. tb	41	F	Omentum	Tamil Nadu
E4	Pulmonary	M. tb	58	M	Endotracheal aspirate	Tamil Nadu
E40	Extrapulmonary	M. tb	22	F	Tissue	Tamil Nadu	Disseminated intra abdominal TB	Xpert & CultureMTB positive
E400	Extrapulmonary	M. tb	46	M	Bone	Andhra Pradesh
E401	Extrapulmonary	M. tb	61	F	Lymph node	Tamil Nadu
E402	Extrapulmonary	M. tb	55	F	Lymph node	Bangladesh
E403	Extrapulmonary	M. tb	33	M	Ascitic fluid	West Bengal
E404	Extrapulmonary	M. tb	27	M	Bone	National Capital Territory of Delhi
E405	Pulmonary	M. tb	24	M	Lung biopsy	Andhra Pradesh
E406	Extrapulmonary	M. tb	15	F	Spine	Andhra Pradesh
E407	Extrapulmonary	M. tb	42	F	Lymph node	Tamil Nadu
E408	Pulmonary	M. tb	22	M	Pleural fluid	Tamil Nadu
E409	Extrapulmonary	M. tb	17	M	Lymph node	West Bengal
E41	Extrapulmonary	M. tb	40	M	Pus	West Bengal
E410	Extrapulmonary	M. tb	24	M	Muscle abscess	West Bengal
E411	Pulmonary	M. tb	75	F	Pleural tissue	Andhra Pradesh
E412	Pulmonary	M. tb	38	F	Pleural fluid	Andhra Pradesh
E413	Extrapulmonary	M. tb	59	F	Cerebrospinal fluid	Tamil Nadu
E414	Extrapulmonary	M. tb	30	F	Cerebrospinal fluid	Bihar
E415	Extrapulmonary	M. tb	20	M	Muscle abscess	Tamil Nadu
E416	Extrapulmonary	M. tb	45	M	Urine	West Bengal
E417	Extrapulmonary	M. tb	19	F	Bone	Bangladesh
E418	Extrapulmonary	M. tb	54	M	Synovium	Jharkhand
E419	Extrapulmonary	M. tb	24	M	Lymph node	Tamil Nadu
E42	Pulmonary	M. tb	25	F	Brochoalveolar lavage	Tamil Nadu
E420	Extrapulmonary	M. tb	24	F	Synovium	Karnataka
E421	Extrapulmonary	M. tb	28	F	Lymph node	Tamil Nadu
E422	Extrapulmonary	M. tb	31	M	Unspecified	Andhra Pradesh
E423	Extrapulmonary	M. tb	4	M	Synovium	Bangladesh
E424	Extrapulmonary	M. tb	41	M	Bone	Bangladesh
E425	Extrapulmonary	M. tb	16	M	Bone	Jharkhand
E426	Extrapulmonary	M. tb	20	F	Lymph node	Jharkhand
E427	Extrapulmonary	M. tb	19	M	Ankle	West Bengal
E428	Extrapulmonary	M. tb	34	F	Lymph node	Tamil Nadu
E429	Extrapulmonary	M. tb	2	M	Muscle abscess	Tamil Nadu
E43	Extrapulmonary	M. tb	34	M	Pus	Kerala
E430	Extrapulmonary	M. tb	45	M	Lymph node	Bangladesh
E431	Extrapulmonary	M. tb	35	F	Lymph node	Tamil Nadu
E432	Extrapulmonary	M. tb	16	M	Bone	Jharkhand
E433	Extrapulmonary	M. tb	21	M	Spine	Bihar
E434	Extrapulmonary	M. tb	24	F	spine	Tamil Nadu
E435	Extrapulmonary	M. tb	43	M	Spine	West Bengal
E436	Extrapulmonary	M. tb	21	M	Lymph node	Tamil Nadu
E437	Extrapulmonary	M. tb	45	M	Lymph node	Tamil Nadu
E438	Pulmonary	M. tb	42	M	Pleural fluid	West Bengal
E439	Extrapulmonary	M. tb	4	M	Cerebrospinal fluid	Tamil Nadu
E44	Extrapulmonary	M. tb	21	F	Urine	Tamil Nadu
E440	Extrapulmonary	M. tb	26	F	Lymph node	Tamil Nadu
E45	Extrapulmonary	M. tb	36	F	Lymph node	Tamil Nadu
E46	Extrapulmonary	M. tb	52	M	Lymph node	Tamil Nadu
E47	Extrapulmonary	M. tb	14	F	Lymph node	Odisha
E48	Extrapulmonary	M. tb	21	M	Lymph node	Tamil Nadu
E49	Extrapulmonary	M. tb	38	F	Lymph node	Tamil Nadu
E5	Extrapulmonary	M. tb	15	F	Pus	Bihar
E50	Extrapulmonary	BCG	1	M	Pus	Tamil Nadu	SCID-Severe combined immunodeficieny	Xpert neg & Culture pos (MPT 64+)
E51	Extrapulmonary	M. tb	91	M	Bone	Bangladesh
E52	Extrapulmonary	M. tb	35	F	Lymph node	Jharkhand
E53	Extrapulmonary	M. tb	27	F	Lymph node	Tamil Nadu
E54	Pulmonary	M. tb	47	F	Pleural fluid	Tamil Nadu
E55	Extrapulmonary	M. tb	32	M	Tissue	Bangladesh
E56	Pulmonary	M. tb	69	M	Sputum	Tamil Nadu
E57	Pulmonary	M. tb	19	M	Lung biopsy	West Bengal
E58	Extrapulmonary	M. tb	66	M	Pus	Jharkhand
E59	Pulmonary	M. tb	28	M	Endotracheal aspirate	Andhra Pradesh
E6	Pulmonary	M. tb	49	M	Sputum	Tamil Nadu
E60	Extrapulmonary	M. tb	47	M	Omental Biopsy	Jharkhand
E61	Extrapulmonary	M. tb	17	F	Lymph node	West Bengal
E62	Extrapulmonary	M. tb	40	F	Peritoneal fluid	Tamil Nadu
E63	Pulmonary	M. tb	50	M	Pleural fluid	Jharkhand
E64	Extrapulmonary	M. tb	42	M	Tissue	Tamil Nadu
E65	Extrapulmonary	M. orygis	22	M	Fluid	Karnataka	TB spine	Xpert & Culture MTB Postive
E66	Extrapulmonary	M. tb	62	M	Synovial fluid	Tamil Nadu
E67	Extrapulmonary	M. tb	27	F	Tissue	Tamil Nadu
E68	Pulmonary	M. tb	39	M	Lung biopsy	West Bengal
E69	Pulmonary	M. tb	18	F	Lung biopsy	West Bengal
E7	Pulmonary	M. tb	59	F	Sputum	Tamil Nadu
E70	Extrapulmonary	M. tb	56	M	Lymph node	West Bengal
E71	Extrapulmonary	M. tb	31	F	Tissue	Bihar
E72	Extrapulmonary	M. tb	29	M	Pus	West Bengal
E73	Extrapulmonary	M. tb	13	M	Lymph node	Tamil Nadu
E74	Extrapulmonary	M. tb	46	M	Lymph node	Tamil Nadu
E75	Extrapulmonary	M. tb	28	M	Lymph node	West Bengal
E76	Extrapulmonary	M. tb	52	F	Lymph node	Tamil Nadu
E77	Extrapulmonary	M. tb	45	F	Lymph node	Andhra Pradesh
E78	Pulmonary	M. tb	47	M	Lung biopsy	Tamil Nadu
E79	Extrapulmonary	M. tb	36	M	Lymph node	Tamil Nadu
E8	Extrapulmonary	M. tb	18	F	Lymph node	Andhra Pradesh
E80	Extrapulmonary	M. tb	33	M	Urine	Bangladesh
E81	Extrapulmonary	M. tb	11	F	Cerebrospinal fluid	Tamil Nadu
E82	Extrapulmonary	M. tb	53	F	Pus	Bihar
E83	Extrapulmonary	M. tb	64	F	Lymph node	West Bengal
E84	Extrapulmonary	M. tb	55	F	Pus	Jharkhand
E85	Extrapulmonary	M. tb	38	F	Lymph node	Assam
E86	Extrapulmonary	M. tb	35	M	Tissue	Bihar
E87	Pulmonary	M. tb	45	M	Pleural fluid	West Bengal	L sided TB pleural effusion	Culture & Xpert MTB positive
E88	Extrapulmonary	M. tb	20	F	Lymph node	Bangladesh	Diss TB- LN + Ascitis + Spine + bone
E89	Extrapulmonary	M. tb	70	F	Pus	Andhra Pradesh
E9	Pulmonary	M. tb	40	M	Plueral fluid	Bihar	Diss TB - Spine + Plueral TB
E90	Extrapulmonary	M. tb	22	F	Pus	Tamil Nadu
E91	Extrapulmonary	M. tb	34	M	Pus	Jharkhand
E92	Extrapulmonary	M. tb	31	M	Pus	West Bengal
E93	Extrapulmonary	M. tb	32	M	Pus	West Bengal
E94	Extrapulmonary	M. tb	34	F	Lymph node	West Bengal
E95	Extrapulmonary	M. tb	22	F	Cerebrospinal fluid	Tamil Nadu
E96	Extrapulmonary	M. tb	22	F	Fluid	Tamil Nadu
E97	Pulmonary	M. tb	37	M	Pleural fluid	Tamil Nadu
E98	Extrapulmonary	M. tb	20	F	Lymph node	Tamil Nadu
E99	Extrapulmonary	M. tb	59	F	Tissue	Tamil Nadu
P1	Pulmonary	M. tb	63	M	Sputum	West Bengal
P10	Pulmonary	M. tb	39	F	Sputum	Andhra Pradesh
P100	Pulmonary	M. tb	40	M	Sputum	Tamil Nadu
P101	Pulmonary	M. tb	28	F	Sputum	Tamil Nadu
P102	Pulmonary	M. tb	43	M	Sputum	West Bengal
P103	Pulmonary	M. tb	41	M	Sputum	Jharkhand
P104	Pulmonary	M. tb	52	M	Sputum	West Bengal
P105	Pulmonary	M. tb	33	M	Sputum	West Bengal
P106	Pulmonary	M. tb	45	M	Sputum	Tamil Nadu
P107	Pulmonary	M. tb	33	M	Sputum	West Bengal
P108	Pulmonary	M. tb	48	F	Sputum	Tamil Nadu
P109	Pulmonary	M. tb	22	M	Sputum	Tamil Nadu
P11	Pulmonary	M. tb	52	M	Sputum	Jharkhand
P110	Pulmonary	M. tb	53	M	Sputum	West Bengal
P111	Pulmonary	M. tb	26	M	Sputum	Chhattisgarh
P112	Pulmonary	M. tb	26	F	Sputum	Tamil Nadu
P113	Pulmonary	M. tb	45	M	Sputum	Tamil Nadu
P114	Pulmonary	M. tb	22	M	Sputum	Karnataka
P115	Pulmonary	M. tb	23	F	Sputum	Tamil Nadu
P116	Pulmonary	M. tb	57	F	Sputum	Tamil Nadu
P117	Pulmonary	M. tb	51	M	Sputum	Tamil Nadu
P118	Pulmonary	M. tb	30	F	Sputum	Tamil Nadu
P119	Pulmonary	M. tb	41	F	Sputum	Tamil Nadu
P12	Pulmonary	M. tb	24	F	Sputum	Tamil Nadu
P120	Pulmonary	M. tb	42	M	Sputum	Tamil Nadu
P121	Pulmonary	M. tb	24	M	Sputum	Bihar
P122	Pulmonary	M. tb	36	M	Sputum	Tripura
P123	Pulmonary	M. tb	65	F	Sputum	Tamil Nadu
P124	Pulmonary	M. tb	41	M	Sputum	Tamil Nadu
P125	Pulmonary	M. tb	29	F	Sputum	Tamil Nadu
P126	Pulmonary	M. tb	49	M	Sputum	Bihar
P127	Pulmonary	M. tb	11	M	Sputum	Jharkhand
P128	Pulmonary	M. tb	51	M	Sputum	Tamil Nadu
P129	Pulmonary	M. tb	5	F	Sputum	Bihar
P13	Pulmonary	M. tb	60	M	Sputum	Jharkhand
P130	Pulmonary	M. tb	65	M	Sputum	Tamil Nadu
P131	Pulmonary	M. tb	16	F	Sputum	Andhra Pradesh
P132	Pulmonary	M. tb	29	M	Sputum	Tamil Nadu
P133	Pulmonary	M. tb	56	M	Sputum	Tamil Nadu
P134	Pulmonary	M. tb	47	M	Sputum	Jharkhand
P135	Pulmonary	M. tb	19	M	Sputum	Tamil Nadu
P136	Pulmonary	M. tb	30	F	Sputum	Tamil Nadu
P137	Pulmonary	M. tb	15	F	Sputum	Bangladesh
P138	Pulmonary	M. tb	20	F	Sputum	Andhra Pradesh
P139	Pulmonary	M. tb	64	M	Sputum	Tripura
P14	Pulmonary	M. tb	29	M	Sputum	Andhra Pradesh
P140	Pulmonary	M. tb	52	M	Sputum	Jharkhand
P141	Pulmonary	M. tb	29	F	Sputum	National Capital Territory of Delhi
P142	Pulmonary	M. tb	58	M	Sputum	Tamil Nadu
P143	Pulmonary	M. tb	55	M	Sputum	Tamil Nadu
P144	Pulmonary	M. tb	44	M	Sputum	Tamil Nadu
P145	Pulmonary	M. tb	52	M	Sputum	Andhra Pradesh
P146	Pulmonary	NTM	24	F	Sputum	Andhra Pradesh
P147	Pulmonary	M. tb	23	M	Sputum	West Bengal
P148	Pulmonary	M. tb	34	F	Sputum	Bangladesh
P149	Pulmonary	NTM	46	F	Sputum	West Bengal
P15	Pulmonary	M. tb	52	M	Sputum	Tamil Nadu
P150	Pulmonary	M. tb	49	M	Sputum	Jharkhand
P151	Pulmonary	M. tb	53	F	Sputum	West Bengal
P152	Pulmonary	M. tb	31	M	Sputum	West Bengal
P153	Pulmonary	M. tb	42	M	Sputum	Jharkhand
P154	Pulmonary	M. tb	72	M	Sputum	Tamil Nadu
P155	Pulmonary	M. tb	28	M	Sputum	Jharkhand
P156	Pulmonary	M. tb	22	F	Sputum	Jharkhand
P157	Pulmonary	M. tb	47	M	Sputum	Tamil Nadu
P158	Pulmonary	M. tb	31	F	Sputum	Andhra Pradesh
P159	Pulmonary	M. tb	25	M	Sputum	Tamil Nadu
P16	Pulmonary	M. tb	38	M	Sputum	Tamil Nadu
P160	Pulmonary	M. tb	62	M	Sputum	Tamil Nadu
P161	Pulmonary	M. tb	54	M	Sputum	West Bengal
P162	Pulmonary	M. tb	23	M	Sputum	Bangladesh
P163	Pulmonary	M. tb	47	M	Sputum	West Bengal
P164	Pulmonary	M. tb	28	F	Sputum	Tamil Nadu
P165	Pulmonary	M. tb	62	M	Sputum	Tamil Nadu
P166	Pulmonary	M. tb	44	M	Sputum	Tamil Nadu
P167	Pulmonary	M. tb	18	F	Sputum	Jharkhand
P168	Pulmonary	M. tb	24	M	Sputum	Bihar
P169	Pulmonary	M. tb	24	M	Sputum	Karnataka
P17	Pulmonary	M. tb	50	M	Sputum	Tamil Nadu
P170	Pulmonary	M. tb	52	M	Sputum	West Bengal
P171	Pulmonary	M. tb	25	M	Sputum	Kerala
P172	Pulmonary	M. tb	33	M	Sputum	West Bengal
P173	Pulmonary	M. tb	24	F	Sputum	Jharkhand
P174	Pulmonary	M. tb	37	F	Sputum	West Bengal
P175	Pulmonary	M. tb	63	F	Sputum	Tamil Nadu
P176	Pulmonary	M. tb	62	M	Sputum	Tamil Nadu
P177	Pulmonary	M. tb	24	M	Sputum	Bihar
P178	Pulmonary	M. tb	23	M	Sputum	Tamil Nadu
P179	Pulmonary	M. tb	72	M	Sputum	Jharkhand
P18	Pulmonary	M. tb	39	F	Sputum	Tamil Nadu
P180	Pulmonary	M. tb	15	F	Sputum	Bangladesh
P181	Pulmonary	M. tb	45	M	Sputum	Tamil Nadu
P182	Pulmonary	M. tb	52	M	Sputum	Andhra Pradesh
P183	Pulmonary	M. tb	24	F	Sputum	Chhattisgarh
P184	Pulmonary	M. tb	62	M	Sputum	Tamil Nadu
P185	Pulmonary	M. tb	59	M	Sputum	West Bengal
P186	Pulmonary	M. tb	63	F	Sputum	Andhra Pradesh
P187	Pulmonary	M. tb	46	M	Sputum	Jharkhand
P188	Pulmonary	M. tb	22	F	Sputum	Puducherry
P189	Pulmonary	M. tb	65	M	Sputum	Tamil Nadu
P19	Pulmonary	M. tb	19	F	Sputum	Kerala
P190	Pulmonary	M. tb	26	M	Sputum	Andhra Pradesh
P191	Pulmonary	M. tb	48	M	Sputum	West Bengal
P192	Pulmonary	M. tb	38	M	Sputum	Bangladesh
P193	Pulmonary	M. tb	13	M	Sputum	Jharkhand
P194	Pulmonary	M. tb	27	M	Sputum	Andhra Pradesh
P195	Pulmonary	M. tb	20	M	Sputum	Tamil Nadu
P196	Pulmonary	M. tb	30	M	Sputum	West Bengal
P197	Pulmonary	M. tb	19	F	Sputum	West Bengal
P198	Pulmonary	M. tb	19	F	Sputum	Andhra Pradesh
P199	Pulmonary	M. tb	24	F	Sputum	West Bengal
P2	Pulmonary	M. tb	30	F	Sputum	Tamil Nadu
P20	Pulmonary	M. tb	19	M	Sputum	Tamil Nadu
P200	Pulmonary	M. tb	57	F	Sputum	Tamil Nadu
P201	Pulmonary	M. tb	42	M	Sputum	Jharkhand
P202	Pulmonary	M. tb	59	M	Sputum	Andhra Pradesh
P203	Pulmonary	M. tb	39	F	Sputum	Tamil Nadu
P204	Pulmonary	M. tb	44	M	Sputum	Tamil Nadu
P205	Pulmonary	M. tb	19	F	Sputum	Jharkhand
P206	Pulmonary	M. tb	58	M	Sputum	Tamil Nadu
P207	Pulmonary	M. tb	65	M	Sputum	Jharkhand
P208	Pulmonary	M. tb	38	F	Sputum	Tamil Nadu
P209	Pulmonary	M. tb	51	M	Sputum	Tamil Nadu
P21	Pulmonary	M. tb	48	M	Sputum	Tamil Nadu
P210	Pulmonary	M. tb	31	F	Sputum	Andhra Pradesh
P211	Pulmonary	M. tb	36	F	Sputum	Tamil Nadu
P212	Pulmonary	M. tb	59	M	Sputum	West Bengal
P213	Pulmonary	M. tb	22	F	Sputum	Tamil Nadu
P214	Pulmonary	M. tb	63	F	Sputum	Tamil Nadu
P215	Pulmonary	M. tb	65	M	Sputum	Andhra Pradesh
P216	Pulmonary	M. tb	45	M	Sputum	Bangladesh
P217	Pulmonary	M. tb	38	M	Sputum	Tamil Nadu
P218	Pulmonary	M. tb	52	M	Sputum	Andhra Pradesh
P219	Pulmonary	NTM	79	M	Sputum	Tamil Nadu
P22	Pulmonary	M. tb	24	F	Sputum	Tamil Nadu
P220	Pulmonary	M. tb	49	M	Sputum	Karnataka
P221	Pulmonary	M. tb	44	F	Sputum	Andhra Pradesh
P222	Pulmonary	M. tb	38	M	Sputum	Tamil Nadu
P223	Pulmonary	M. tb	36	M	Sputum	Tamil Nadu
P224	Pulmonary	M. tb	44	M	Sputum	Tamil Nadu
P225	Pulmonary	M. tb	62	M	Sputum	Tamil Nadu
P226	Pulmonary	M. tb	58	M	Sputum	Tamil Nadu
P227	Pulmonary	M. tb	26	F	Sputum	Tamil Nadu
P228	Pulmonary	M. tb	62	M	Sputum	Tamil Nadu
P229	Pulmonary	M. tb	22	F	Sputum	Tripura
P23	Pulmonary	M. tb	28	M	Sputum	Jharkhand
P230	Pulmonary	M. tb	42	M	Sputum	Jharkhand
P231	Pulmonary	M. tb	65	M	Sputum	Andhra Pradesh
P232	Pulmonary	M. tb	31	F	Sputum	Tamil Nadu
P233	Pulmonary	M. tb	38	M	Sputum	Andhra Pradesh
P234	Pulmonary	M. tb	23	F	Sputum	Bihar
P235	Pulmonary	M. tb	59	M	Sputum	Bihar
P236	Pulmonary	M. tb	58	M	Sputum	West Bengal
P237	Pulmonary	M. tb	31	F	Sputum	Andhra Pradesh
P238	Pulmonary	M. tb	43	M	Sputum	West Bengal
P239	Pulmonary	M. tb	36	M	Sputum	West Bengal
P24	Pulmonary	NTM	27	F	Sputum	Bangladesh
P240	Pulmonary	M. tb	73	M	Sputum	West Bengal
P241	Pulmonary	M. tb	39	F	Sputum	Tamil Nadu
P242	Pulmonary	M. tb	62	M	Sputum	Jharkhand
P243	Pulmonary	M. tb	41	M	Sputum	Jharkhand
P244	Pulmonary	M. tb	25	F	Sputum	Rajasthan
P245	Pulmonary	M. tb	38	M	Sputum	Jharkhand
P246	Pulmonary	M. tb	38	M	Sputum	Tamil Nadu
P247	Pulmonary	M. tb	58	M	Sputum	West Bengal
P248	Pulmonary	M. tb	60	M	Sputum	Tamil Nadu
P249	Pulmonary	M. tb	21	M	Sputum	Jharkhand
P25	Pulmonary	M. tb	19	M	Sputum	Tamil Nadu
P250	Pulmonary	M. tb	31	F	Sputum	Jharkhand
P251	Pulmonary	M. tb	37	M	Sputum	West Bengal
P252	Pulmonary	M. tb	57	M	Sputum	Bangladesh
P253	Pulmonary	M. tb	43	F	Sputum	Bihar
P254	Pulmonary	M. tb	31	M	Sputum	West Bengal
P255	Pulmonary	M. tb	44	M	Sputum	Meghalaya
P256	Pulmonary	M. tb	44	M	Sputum	West Bengal
P257	Pulmonary	M. tb	48	M	Sputum	West Bengal
P258	Pulmonary	M. tb	19	M	Sputum	Tamil Nadu
P259	Pulmonary	M. tb	50	M	Sputum	Bihar
P26	Pulmonary	M. tb	19	F	Sputum	Kerala
P260	Pulmonary	M. tb	56	M	Sputum	Tamil Nadu
P261	Pulmonary	M. tb	13	F	Sputum	Tamil Nadu
P262	Pulmonary	M. tb	44	M	Sputum	Meghalaya
P263	Pulmonary	M. tb	30	F	Sputum	Tamil Nadu
P264	Pulmonary	M. tb	24	F	Sputum	Chhattisgarh
P265	Pulmonary	M. tb	49	M	Sputum	Andhra Pradesh
P266	Pulmonary	M. tb	48	F	Sputum	Andhra Pradesh
P267	Pulmonary	M. tb	24	F	Sputum	West Bengal
P268	Pulmonary	M. tb	24	F	Sputum	Tamil Nadu
P269	Pulmonary	M. tb	44	M	Sputum	Jharkhand
P27	Pulmonary	M. tb	20	M	Sputum	West Bengal
P270	Pulmonary	M. tb	65	M	Sputum	Tamil Nadu
P271	Pulmonary	M. tb	60	F	Sputum	Tamil Nadu
P272	Pulmonary	M. tb	20	M	Sputum	West Bengal
P273	Pulmonary	M. tb	60	F	Sputum	Tamil Nadu
P274	Pulmonary	M. tb	36	M	Sputum	Jharkhand
P275	Pulmonary	M. tb	18	M	Sputum	Tamil Nadu
P276	Pulmonary	M. tb	28	M	Sputum	Tamil Nadu
P277	Pulmonary	M. tb	42	M	Sputum	Tamil Nadu
P278	Pulmonary	M. tb	39	M	Sputum	West Bengal
P279	Pulmonary	M. tb	26	F	Sputum	Tamil Nadu
P28	Pulmonary	M. tb	56	F	Sputum	Tamil Nadu
P280	Pulmonary	Inconclusive	39	F	Sputum	West Bengal
P281	Pulmonary	NTM	40	M	Sputum	Tamil Nadu
P282	Pulmonary	M. tb	42	F	Sputum	Jharkhand
P283	Pulmonary	M. tb	75	M	Sputum	Tamil Nadu
P284	Pulmonary	M. tb	54	M	Sputum	Bihar
P285	Pulmonary	M. tb	59	M	Sputum	West Bengal
P286	Pulmonary	M. tb	45	M	Sputum	Tamil Nadu
P287	Pulmonary	M. tb	51	M	Sputum	Tamil Nadu
P288	Pulmonary	M. tb	26	M	Sputum	Jharkhand
P289	Pulmonary	M. tb	67	M	Sputum	West Bengal
P29	Pulmonary	M. tb	47	F	Sputum	Tamil Nadu
P290	Pulmonary	M. tb	18	M	Sputum	Jharkhand
P291	Pulmonary	M. tb	24	F	Sputum	Chhattisgarh
P292	Pulmonary	M. tb	55	M	Sputum	Andhra Pradesh
P293	Pulmonary	M. tb	40	M	Sputum	Jharkhand
P294	Pulmonary	M. tb	4	M	Sputum	West Bengal
P295	Pulmonary	M. tb	43	M	Sputum	Tamil Nadu
P296	Pulmonary	M. tb	18	M	Sputum	Andhra Pradesh
P297	Pulmonary	M. tb	21	F	Sputum	Bihar
P298	Pulmonary	M. tb	29	M	Sputum	Tamil Nadu
P299	Pulmonary	M. tb	58	M	Sputum	Bangladesh
P3	Pulmonary	M. tb	13	M	Sputum	Jharkhand
P30	Pulmonary	NTM	58	M	Sputum	Tamil Nadu
P300	Pulmonary	M. tb	49	M	Sputum	Bihar
P301	Pulmonary	M. tb	20	F	Sputum	Tamil Nadu
P302	Pulmonary	M. tb	24	F	Sputum	Tamil Nadu
P303	Pulmonary	M. tb	46	M	Sputum	Tamil Nadu
P304	Pulmonary	M. tb	18	M	Sputum	Andhra Pradesh
P305	Pulmonary	M. tb	21	F	Sputum	Tamil Nadu
P306	Pulmonary	M. tb	18	F	Sputum	Jharkhand
P307	Pulmonary	M. tb	62	M	Sputum	Bangladesh
P308	Pulmonary	M. tb	21	M	Sputum	Jharkhand
P309	Pulmonary	M. tb	37	M	Sputum	Tamil Nadu
P31	Pulmonary	M. tb	34	M	Sputum	Sikkim
P310	Pulmonary	M. tb	22	F	Sputum	Tamil Nadu
P311	Pulmonary	M. tb	36	M	Sputum	Tamil Nadu
P312	Pulmonary	M. tb	43	M	Sputum	Tamil Nadu
P313	Pulmonary	M. tb	23	F	Sputum	Tamil Nadu
P314	Pulmonary	M. tb	53	M	Sputum	Jharkhand
P315	Pulmonary	M. tb	24	F	Sputum	Jharkhand
P316	Pulmonary	M. tb	19	M	Sputum	Andhra Pradesh
P317	Pulmonary	M. tb	62	M	Sputum	Andhra Pradesh
P318	Pulmonary	M. tb	59	M	Sputum	Tamil Nadu
P319	Pulmonary	M. tb	36	M	Sputum	Tamil Nadu
P32	Pulmonary	M. tb	58	M	Sputum	Bangladesh
P320	Pulmonary	M. tb	18	F	Sputum	Tamil Nadu
P321	Pulmonary	M. tb	43	M	Sputum	Tamil Nadu
P322	Pulmonary	M. tb	57	M	Sputum	Bangladesh
P323	Pulmonary	M. tb	60	F	Sputum	Tamil Nadu
P324	Pulmonary	M. tb	18	M	Sputum	Tamil Nadu
P325	Pulmonary	M. tb	30	M	Sputum	Tamil Nadu
P326	Pulmonary	M. tb	34	F	Sputum	Tamil Nadu
P327	Pulmonary	M. tb	50	F	Sputum	Jharkhand
P328	Pulmonary	M. tb	30	M	Sputum	West Bengal
P329	Pulmonary	M. tb	36	M	Sputum	Tamil Nadu
P33	Pulmonary	M. tb	16	M	Sputum	West Bengal
P330	Pulmonary	M. tb	39	F	Sputum	Tamil Nadu
P331	Pulmonary	M. tb	36	M	Sputum	Tamil Nadu
P332	Pulmonary	M. tb	43	M	Sputum	Tamil Nadu
P333	Pulmonary	M. tb	71	M	Sputum	Tamil Nadu
P334	Pulmonary	M. tb	18	F	Sputum	Andhra Pradesh
P335	Pulmonary	M. tb	49	M	Sputum	Bangladesh
P336	Pulmonary	M. tb	21	F	Sputum	Kerala
P337	Pulmonary	M. tb	34	F	Sputum	Jharkhand
P338	Pulmonary	M. tb	38	M	Sputum	West Bengal
P339	Pulmonary	M. tb	36	M	Sputum	Tamil Nadu
P34	Pulmonary	M. tb	62	M	Sputum	Jharkhand
P340	Pulmonary	M. tb	49	F	Sputum	West Bengal
P341	Pulmonary	M. tb	70	F	Sputum	Tamil Nadu
P342	Pulmonary	M. tb	77	F	Sputum	Tamil Nadu
P343	Pulmonary	M. tb	59	M	Sputum	Tamil Nadu
P344	Pulmonary	M. tb	38	F	Sputum	Andhra Pradesh
P345	Pulmonary	M. tb	65	M	Sputum	Tamil Nadu
P346	Pulmonary	M. tb	41	F	Sputum	Andhra Pradesh
P347	Pulmonary	M. tb	34	M	Sputum	Tamil Nadu
P348	Pulmonary	M. tb	52	M	Sputum	Tamil Nadu
P349	Pulmonary	M. tb	31	M	Sputum	Jharkhand
P35	Pulmonary	M. tb	14	F	Sputum	West Bengal
P350	Pulmonary	M. tb	23	F	Sputum	Bihar
P351	Pulmonary	M. tb	59	F	Sputum	Andhra Pradesh
P352	Pulmonary	M. tb	25	F	Sputum	Jharkhand
P353	Pulmonary	M. tb	34	F	Sputum	Tamil Nadu
P354	Pulmonary	M. tb	31	M	Sputum	Tamil Nadu
P355	Pulmonary	M. tb	41	F	Sputum	West Bengal
P356	Pulmonary	M. tb	39	M	Sputum	Sikkim
P357	Pulmonary	M. tb	77	F	Sputum	Tamil Nadu
P358	Pulmonary	M. tb	41	F	Sputum	Andhra Pradesh
P359	Pulmonary	M. tb	36	M	Sputum	Tamil Nadu
P36	Pulmonary	M. tb	25	F	Sputum	Tamil Nadu
P360	Pulmonary	M. tb	29	F	Sputum	Andhra Pradesh
P361	Pulmonary	M. tb	48	F	Sputum	Puducherry
P362	Pulmonary	M. tb	28	F	Sputum	Andhra pradesh
P363	Pulmonary	M. tb	44	F	Sputum	Jharkhand
P364	Pulmonary	M. tb	50	M	Sputum	Jharkhand
P365	Pulmonary	M. tb	67	M	Sputum	Bangladesh
P366	Pulmonary	M. tb	68	M	Sputum	Jharkhand
P367	Pulmonary	M. tb	21	M	Sputum	Jharkhand
P368	Pulmonary	M. tb	42	F	Sputum	Bangladesh
P369	Pulmonary	M. tb	69	M	Sputum	Jharkhand
P37	Pulmonary	M. tb	18	F	Sputum	Tamil Nadu
P370	Pulmonary	M. tb	32	M	Sputum	Tamil Nadu
P371	Pulmonary	M. tb	34	M	Sputum	Assam
P372	Pulmonary	M. tb	60	F	Sputum	Tamil Nadu
P373	Pulmonary	M. tb	59	M	Sputum	Tamil Nadu
P374	Pulmonary	M. tb	1	M	Sputum	Andhra pradesh
P375	Pulmonary	M. tb	59	M	Sputum	West Bengal
P376	Pulmonary	M. tb	37	M	Sputum	Jharkhand
P377	Pulmonary	M. tb	54	M	Sputum	West Bengal
P378	Pulmonary	M. tb	60	M	Sputum	Tamil Nadu
P379	Pulmonary	M. tb	39	M	Sputum	Sikkim
P38	Pulmonary	M. tb	26	M	Sputum	Tamil Nadu
P380	Pulmonary	M. tb	13	F	Sputum	Jharkhand
P381	Pulmonary	M. tb	50	M	Sputum	Tamil Nadu
P382	Pulmonary	M. tb	32	M	Sputum	Tamil Nadu
P383	Pulmonary	M. tb	73	M	Sputum	Andhra pradesh
P384	Pulmonary	M. tb	19	M	Sputum	Tamil Nadu
P385	Pulmonary	M. tb	36	F	Sputum	Andhra pradesh
P386	Pulmonary	M. tb	30	M	Sputum	West Bengal
P387	Pulmonary	M. tb	30	M	Sputum	West Bengal
P388	Pulmonary	M. tb	59	M	Sputum	Bihar
P389	Pulmonary	M. tb	59	M	Sputum	Bihar
P39	Pulmonary	M. tb	61	F	Sputum	Jharkhand
P390	Pulmonary	NTM	67	M	Sputum	West Bengal
P391	Pulmonary	M. tb	44	F	Sputum	Andhra pradesh
P392	Pulmonary	M. tb	38	M	Sputum	Andhra pradesh
P393	Pulmonary	M. tb	32	M	Sputum	Tamil Nadu
P394	Pulmonary	M. tb	61	F	Sputum	Tamil Nadu
P395	Pulmonary	M. tb	18	M	Sputum	West Bengal
P396	Pulmonary	M. tb	19	M	Sputum	Tamil Nadu
P397	Pulmonary	M. tb	17	M	Sputum	Jharkhand
P398	Pulmonary	M. tb	31	M	Sputum	Andhra pradesh
P399	Pulmonary	M. tb	17	M	Sputum	Jharkhand
P4	Pulmonary	M. tb	34	F	Sputum	Jharkhand
P40	Pulmonary	M. tb	58	M	Sputum	Tamil Nadu
P400	Pulmonary	M. tb	34	M	Sputum	West Bengal
P401	Pulmonary	M. tb	29	F	Sputum	Jharkhand
P402	Pulmonary	M. tb	50	M	Sputum	Tamil Nadu
P403	Pulmonary	M. tb	74	M	Sputum	Tamil Nadu
P404	Pulmonary	M. tb	36	F	Sputum	West Bengal
P405	Pulmonary	M. tb	50	M	Sputum	Tamil Nadu
P406	Pulmonary	M. tb	24	F	Sputum	Andhra pradesh
P407	Pulmonary	M. tb	53	M	Sputum	Jharkhand
P408	Pulmonary	M. tb	16	M	Sputum	Jharkhand
P409	Pulmonary	M. tb	65	M	Sputum	Tamil Nadu
P41	Pulmonary	M. tb	58	M	Sputum	Tamil Nadu
P410	Pulmonary	M. tb	31	F	Sputum	Meghalaya
P411	Pulmonary	M. tb	19	M	Sputum	Tamil Nadu
P412	Pulmonary	M. tb	54	M	Sputum	Tamil Nadu
P413	Pulmonary	M. tb	67	M	Sputum	Jharkhand
P414	Pulmonary	M. tb	74	M	Sputum	Tamil Nadu
P415	Pulmonary	M. tb	22	F	Sputum	Tamil Nadu
P416	Pulmonary	M. tb	49	M	Sputum	Tamil Nadu
P417	Pulmonary	M. tb	48	M	Sputum	West Bengal
P418	Pulmonary	M. tb	32	F	Sputum	Tamil Nadu
P419	Pulmonary	M. tb	59	M	Sputum	Bihar
P42	Pulmonary	M. tb	17	M	Sputum	Tamil Nadu
P420	Pulmonary	M. tb	20	M	Sputum	West Bengal
P421	Pulmonary	M. tb	45	M	Sputum	Bihar
P422	Pulmonary	M. tb	28	F	Sputum	West Bengal
P423	Pulmonary	M. tb	44	M	Sputum	Tamil Nadu
P424	Pulmonary	M. tb	58	F	Sputum	Tamil Nadu
P425	Pulmonary	M. tb	32	M	Sputum	West Bengal
P426	Pulmonary	NTM	33	F	Sputum	Bihar
P427	Pulmonary	NTM	33	M	Sputum	Bihar
P428	Pulmonary	M. tb	38	M	Sputum	Andhra Pradesh
P429	Pulmonary	M. orygis	51	M	Sputum	West Bengal
P43	Pulmonary	M. tb	38	F	Sputum	Tamil Nadu
P430	Pulmonary	M. tb	65	F	Sputum	Tamil Nadu
P431	Pulmonary	M. tb	55	M	Sputum	Jharkhand
P432	Pulmonary	M. tb	18	F	Sputum	Tamil Nadu
P433	Pulmonary	M. tb	55	M	Sputum	Bangladesh
P434	Pulmonary	M. tb	60	F	Sputum	Tamil Nadu
P435	Pulmonary	M. tb	55	M	Sputum	West Bengal
P436	Pulmonary	M. tb	40	M	Sputum	Andhra Pradesh
P437	Pulmonary	M. tb	74	M	Sputum	Tamil Nadu
P438	Pulmonary	M. tb	26	F	Sputum	Tamil Nadu
P439	Pulmonary	M. tb	43	M	Sputum	Tamil Nadu
P44	Pulmonary	M. tb	62	M	Sputum	Tamil Nadu
P440	Pulmonary	M. tb	75	F	Sputum	Andhra Pradesh
P441	Pulmonary	M. tb	41	F	Sputum	Andhra Pradesh
P442	Pulmonary	M. tb	65	M	Sputum	West Bengal
P443	Pulmonary	M. tb	39	M	Sputum	Tamil Nadu
P444	Pulmonary	M. tb	4.5	M	Sputum	Tamil Nadu
P445	Pulmonary	M. tb	17	M	Sputum	Tamil Nadu
P446	Pulmonary	M. tb	47	M	Sputum	West Bengal
P447	Pulmonary	M. tb	53	M	Sputum	West Bengal
P448	Pulmonary	M. tb	67	M	Sputum	West Bengal
P449	Pulmonary	M. tb	57	M	Sputum	West Bengal
P45	Pulmonary	M. tb	30	F	Sputum	Andhra Pradesh
P450	Pulmonary	M. tb	79	M	Sputum	Tamil Nadu
P451	Pulmonary	M. tb	46	M	Sputum	West Bengal
P452	Pulmonary	M. tb	72	M	Sputum	Tamil Nadu
P453	Pulmonary	M. tb	38	M	Sputum	West Bengal
P454	Pulmonary	M. tb	30	M	Sputum	West Bengal
P455	Pulmonary	M. tb	32	F	Sputum	Tamil Nadu
P456	Pulmonary	M. tb	44	M	Sputum	Tamil Nadu
P457	Pulmonary	M. tb	28	M	Sputum	Jharkhand
P458	Pulmonary	M. tb	67	M	Sputum	Tamil Nadu
P459	Pulmonary	M. tb	9	F	Sputum	Jharkhand
P46	Pulmonary	M. tb	71	M	Sputum	Tamil Nadu
P460	Pulmonary	M. tb	50	M	Sputum	Tamil Nadu
P461	Pulmonary	M. tb	21	F	Sputum	West Bengal
P462	Pulmonary	M. tb	69	M	Sputum	Jharkhand
P463	Pulmonary	M. tb	62	M	Sputum	Bangladesh
P464	Pulmonary	M. tb	52	M	Sputum	Jharkhand
P465	Pulmonary	M. tb	61	M	Sputum	kerala
P466	Pulmonary	M. tb	36	M	Sputum	Assam
P467	Pulmonary	M. tb	63	M	Sputum	Andhra Pradesh
P468	Pulmonary	M. tb	50	M	Sputum	Jharkhand
P469	Pulmonary	M. tb	43	M	Sputum	Arunachal Pradesh
P47	Pulmonary	M. tb	48	F	Sputum	Tamil Nadu
P470	Pulmonary	M. tb	23	M	Sputum	Jharkhand
P471	Pulmonary	M. tb	35	M	Sputum	West Bengal
P472	Pulmonary	M. tb	46	M	Sputum	West Bengal
P473	Pulmonary	M. tb	56	M	Sputum	Tamil Nadu
P474	Pulmonary	M. tb	16	F	Sputum	Jharkhand
P475	Pulmonary	M. tb	67	M	Sputum	Jharkhand
P476	Pulmonary	M. tb	22	F	Sputum	Tamil Nadu
P477	Pulmonary	M. tb	41	F	Sputum	Andhra Pradesh
P478	Pulmonary	M. tb	65	M	Sputum	Tamil Nadu
P479	Pulmonary	M. tb	78	F	Sputum	Tamil Nadu
P48	Pulmonary	M. tb	14	F	Sputum	Jharkhand
P480	Pulmonary	M. tb	72	F	Sputum	Andhra Pradesh
P481	Pulmonary	M. tb	59	M	Sputum	West Bengal
P482	Pulmonary	M. tb	56	M	Sputum	Andhra Pradesh
P483	Pulmonary	M. tb	36	M	Sputum	Tamil Nadu
P484	Pulmonary	M. tb	45	M	Sputum	Bihar
P485	Pulmonary	M. tb	64	M	Sputum	Tamil Nadu
P486	Pulmonary	M. tb	58	F	Sputum	Jharkhand
P487	Pulmonary	M. tb	20	F	Sputum	Nepal
P488	Pulmonary	M. tb	20	M	Sputum	Jharkhand
P489	Pulmonary	M. tb	29	M	Sputum	West Bengal
P49	Pulmonary	M. tb	25	M	Sputum	Tamil Nadu
P490	Pulmonary	M. tb	20	M	Sputum	West Bengal
P491	Pulmonary	M. tb	59	M	Sputum	Tamil Nadu
P492	Pulmonary	M. tb	22	F	Sputum	Tamil Nadu
P493	Pulmonary	M. tb	24	M	Sputum	Andhra Pradesh
P494	Pulmonary	M. tb	67	M	Sputum	Kerala
P495	Pulmonary	M. tb	49	M	Sputum	Bihar
P496	Pulmonary	M. tb	47	M	Sputum	West Bengal
P497	Pulmonary	M. tb	27	M	Sputum	West Bengal
P498	Pulmonary	M. tb	47	M	Sputum	Bihar
P499	Pulmonary	M. tb	58	M	Sputum	Jharkhand
P5	Pulmonary	M. tb	22	M	Sputum	Jharkhand
P50	Pulmonary	M. tb	81	M	Sputum	Tamil Nadu
P500	Pulmonary	M. tb	27	M	Sputum	West Bengal
P51	Pulmonary	M. tb	61	M	Sputum	West Bengal
P52	Pulmonary	M. tb	19	F	Sputum	West Bengal
P53	Pulmonary	M. tb	53	M	Sputum	West Bengal
P54	Pulmonary	M. tb	19	F	Sputum	Jharkhand
P55	Pulmonary	M. tb	53	M	Sputum	West Bengal
P56	Pulmonary	M. tb	22	F	Sputum	Jharkhand
P57	Pulmonary	M. tb	31	F	Sputum	Chhattisgarh
P58	Pulmonary	M. tb	26	F	Sputum	Tamil Nadu
P59	Pulmonary	M. tb	46	M	Sputum	Tamil Nadu
P6	Pulmonary	M. tb	12	F	Sputum	Assam
P60	Pulmonary	M. tb	40	F	Sputum	Jharkhand
P61	Pulmonary	M. tb	14	F	Sputum	Jharkhand
P62	Pulmonary	M. tb	74	M	Sputum	Kerala
P63	Pulmonary	M. tb	60	M	Sputum	Tamil Nadu
P64	Pulmonary	M. tb	30	F	Sputum	Tamil Nadu
P65	Pulmonary	M. tb	49	M	Sputum	Tamil Nadu
P66	Pulmonary	M. tb	24	F	Sputum	Tamil Nadu
P67	Pulmonary	M. tb	35	F	Sputum	Tamil Nadu
P68	Pulmonary	M. tb	24	F	Sputum	Tamil Nadu
P69	Pulmonary	M. tb	24	F	Sputum	Tamil Nadu
P7	Pulmonary	M. tb	39	M	Sputum	West Bengal
P70	Pulmonary	BCG	4 months	M	Sputum	Tamil Nadu
P71	Pulmonary	M. tb	73	M	Sputum	Jharkhand
P72	Pulmonary	M. tb	20	F	Sputum	Odisha
P73	Pulmonary	M. tb	65	F	Sputum	Bihar
P74	Pulmonary	M. tb	66	M	Sputum	West Bengal
P75	Pulmonary	M. tb	41	M	Sputum	West Bengal
P76	Pulmonary	M. tb	62	M	Sputum	West Bengal
P77	Pulmonary	M. tb	23	F	Sputum	Tamil Nadu
P78	Pulmonary	M. tb	29	M	Sputum	Tamil Nadu
P79	Pulmonary	M. tb	29	M	Sputum	Tamil Nadu
P8	Pulmonary	M. tb	54	M	Sputum	West Bengal
P80	Pulmonary	M. tb	24	M	Sputum	West Bengal
P81	Pulmonary	NTM	35	M	Sputum	West Bengal
P82	Pulmonary	NTM	54	M	Sputum	Tamil Nadu
P83	Pulmonary	M. tb	63	M	Sputum	Tamil Nadu
P84	Pulmonary	M. tb	24	F	Sputum	Tamil Nadu
P85	Pulmonary	M. tb	62	F	Sputum	West Bengal
P86	Pulmonary	M. tb	56	F	Sputum	Tamil Nadu
P87	Pulmonary	M. tb	41	F	Sputum	Tamil Nadu
P88	Pulmonary	M. tb	27	M	Sputum	Tamil Nadu
P89	Pulmonary	M. tb	30	F	Sputum	Bangladesh
P9	Pulmonary	M. tb	58	M	Sputum	Andhra Pradesh
P90	Pulmonary	M. tb	21	M	Sputum	Assam
P91	Pulmonary	M. tb	40	M	Sputum	West Bengal
P92	Pulmonary	M. tb	37	F	Sputum	West Bengal
P93	Pulmonary	M. tb	14	M	Sputum	Bihar
P94	Pulmonary	M. tb	69	M	Sputum	West Bengal
P95	Pulmonary	M. tb	24	F	Sputum	Andhra Pradesh
P96	Pulmonary	M. tb	49	F	Sputum	West Bengal
P97	Pulmonary	M. tb	25	F	Sputum	Andhra Pradesh
P98	Pulmonary	M. tb	46	M	Sputum	Andhra Pradesh
P99	Pulmonary	M. tb	14	M	Sputum	West Bengal

### Sheet: Pivot tables
Identification	Count of Isolate No.			Location and identification	Count of Isolate No.		Location and category	Count of Isolate No.
BCG	5			Andhra Pradesh	100		Andhra Pradesh	100
Inconclusive	1			BCG	1		Extrapulmonary	36
M. orygis	7			M. tb	98		Pulmonary	64
M. tb	912			NTM	1		Arunachal Pradesh	3
NTM	15			Arunachal Pradesh	3		Extrapulmonary	2
Grand Total	940			M. tb	3		Pulmonary	1
				Assam	7		Assam	7
				M. tb	7		Extrapulmonary	3
Category	Count of Isolate No.			Bangladesh	54		Pulmonary	4
Extrapulmonary	392			M. tb	53		Bangladesh	54
Pulmonary	548			NTM	1		Extrapulmonary	35
Grand Total	940			Bihar	49		Pulmonary	19
				M. orygis	1		Bihar	49
				M. tb	46		Extrapulmonary	24
Location	Count of Isolate No.			NTM	2		Pulmonary	25
Andhra Pradesh	100			Chhattisgarh	5		Chhattisgarh	5
Arunachal Pradesh	3			M. tb	5		Pulmonary	5
Assam	7			Jharkhand	141		Jharkhand	141
Bangladesh	54			M. orygis	2		Extrapulmonary	61
Bihar	49			M. tb	139		Pulmonary	80
Chhattisgarh	5			Karnataka	8		Karnataka	8
Jharkhand	141			M. orygis	1		Extrapulmonary	5
Karnataka	8			M. tb	7		Pulmonary	3
Kerala	14			Kerala	14		Kerala	14
Maharashtra	1			M. tb	14		Extrapulmonary	5
Manipur	1			Maharashtra	1		Pulmonary	9
Meghalaya	6			M. tb	1		Maharashtra	1
Nagaland	1			Manipur	1		Extrapulmonary	1
National Capital Territory of Delhi	2			M. tb	1		Manipur	1
Nepal	2			Meghalaya	6		Extrapulmonary	1
Odisha	5			M. tb	6		Meghalaya	6
Puducherry	2			Nagaland	1		Extrapulmonary	3
Rajasthan	1			M. tb	1		Pulmonary	3
Sikkim	4			National Capital Territory of Delhi	2		Nagaland	1
Tamil Nadu	341			M. tb	2		Pulmonary	1
Tripura	6			Nepal	2		National Capital Territory of Delhi	2
West Bengal	187			M. tb	2		Extrapulmonary	1
Grand Total	940			Odisha	5		Pulmonary	1
				M. tb	5		Nepal	2
				Puducherry	2		Extrapulmonary	1
Row Labels	Count of Isolate No.			M. tb	2		Pulmonary	1
BCG	5			Rajasthan	1		Odisha	5
Andhra Pradesh	1			M. tb	1		Extrapulmonary	4
Tamil Nadu	4			Sikkim	4		Pulmonary	1
Inconclusive	1			M. tb	4		Puducherry	2
West Bengal	1			Tamil Nadu	341		Pulmonary	2
M. orygis	7			BCG	4		Rajasthan	1
Bihar	1			M. tb	332		Pulmonary	1
Jharkhand	2			NTM	5		Sikkim	4
Karnataka	1			Tripura	6		Extrapulmonary	1
West Bengal	3			M. tb	5		Pulmonary	3
M. tb	912			NTM	1		Tamil Nadu	341
Andhra Pradesh	98			West Bengal	187		Extrapulmonary	122
Arunachal Pradesh	3			Inconclusive	1		Pulmonary	219
Assam	7			M. orygis	3		Tripura	6
Bangladesh	53			M. tb	178		Extrapulmonary	3
Bihar	46			NTM	5		Pulmonary	3
Chhattisgarh	5			Grand Total	940		West Bengal	187
Jharkhand	139						Extrapulmonary	84
Karnataka	7						Pulmonary	103
Kerala	14						Grand Total	940
Maharashtra	1
Manipur	1
Meghalaya	6
Nagaland	1
National Capital Territory of Delhi	2
Nepal	2
Odisha	5
Puducherry	2
Rajasthan	1
Sikkim	4
Tamil Nadu	332
Tripura	5
West Bengal	178
NTM	15
Andhra Pradesh	1
Bangladesh	1
Bihar	2
Tamil Nadu	5
Tripura	1
West Bengal	5
Grand Total	940
